# DenMark: A Bayesian Hierarchical Model for Identifying Cell-Density Correlated Genes from Spatial Transcriptomics

**DOI:** 10.64898/2026.04.02.713482

**Authors:** Mingchi Xu, Alexandra Schmidt, Qihuang Zhang

## Abstract

Recent advances in single-cell-resolution spatial transcriptomics enable the profiling of gene expression while preserving the precise locations of individual cells, enabling quantitative investigation of how cellular organization relates to molecular state. A fundamental yet under-modeled aspect of organization is local cell density, which varies across microenvironments and can be linked to transcriptional programs. However, rigorous computational frameworks to quantify density-expression correlations remain lacking. Here, we present DenMark (<u>Den</u>sity-dependent <u>Mark</u>ed point process framework), a unified statistical framework that jointly models local cell locations and gene expression in single-cell-resolution ST data, enabling identification of density-correlated genes while naturally providing uncertainty quantification. To scale inference, DenMark leverages a Hilbert space Gaussian process approximation. In simulations, DenMark provides an accurate and well-calibrated estimate of density-expression association. Across single-cell ST platforms, including MERFISH and 10x Xenium, and across brain and cancer tissues, DenMark identifies genes whose expression is associated with cellular clustering and reveals density-related biological programs.
