## Supplementary Data S1- S2 for "DenMark: A Bayesian Hierarchical Model for Identifying Cell-Density Correlated Genes from Spatial Transcriptomics": Data-S1.xlsx

### Sheet: DCGs-DenMark
	DCG
	Gene	Astar
1	Ddr1	0.978378
2	Adcyap1r1	0.977915
3	Gprc5b	0.975154
4	Sema4d	0.973898
5	Mlc1	0.973392
6	Insr	0.97285
7	Ntrk2	0.972442
8	Tyro3	0.970146
9	Sox8	0.966501
10	Sox9	0.964426
11	Fzd3	0.964365
12	Adgrb1	0.964342
13	Adgrb3	0.963299
14	Tjap1	0.962955
15	Adgrg1	0.961918
16	Gpr37l1	0.960659
17	Ptk7	0.960491
18	Ackr1	0.958758
19	Gpr162	0.957091
20	Fzd5	0.956766
21	Grm7	0.955788
22	Peg10	0.955424
23	Igf1r	0.955314
24	Adrb1	0.9551
25	Adgrl1	0.954039
26	Adgrl3	0.952942
27	Tmem108	0.952393
28	Cspg5	0.951635
29	Ephb1	0.949066
30	Celsr2	0.94758
31	Grm1	0.941965
32	Fgfr3	0.939125
33	S1pr1	0.938561
34	Gpr52	0.938133
35	Ntrk3	0.93597
36	Lmtk2	0.934712
37	Gpr22	0.932846
38	Gpr157	0.932736
39	Gpr85	0.932119
40	Gpr158	0.929604
41	Ednrb	0.92652
42	Gpr75	0.924515
43	Axl	0.924192
44	Epha10	0.924037
45	Gpr61	0.923316
46	Gpr62	0.920225
47	Ephb6	0.919228
48	Sstr1	0.916682
49	Celsr3	0.915641
50	Grm5	0.914442
51	Baiap2	0.913581
52	Grm3	0.913387
53	Mrgpre	0.913127
54	Gpr27	0.910922
55	Slc25a18	0.909037
56	Gpr146	0.907267
57	Hrh2	0.897882
58	Aqp4	0.89442
59	Plxnb3	0.893731
60	Gpr21	0.890062
61	Olig1	0.888383
62	Anxa11	0.887803
63	Ntsr2	0.887091
64	Gpr135	0.886633
65	Gabbr2	0.883051
66	Mertk	0.878905
67	Chrm3	0.877396
68	Fgfr2	0.875879
69	Pcdh15	0.874197
70	Timp4	0.873974
71	Cckbr	0.87234
72	Adgrl2	0.870362
73	Grm4	0.869956
74	Erbb3	0.86933
75	Csf1r	0.866514
76	Adgrg2	0.865067
77	Cxcr4	0.863166
78	Gpr153	0.861075
79	Grin2b	0.859946
80	Flt3	0.858839
81	Adgra1	0.858248
82	Adora1	0.854776
83	Htr5a	0.851077
84	Epha6	0.849969
85	Oprm1	0.849938
86	Ephb2	0.849741
87	Grm2	0.845511
88	Epha3	0.843987
89	Rho	0.842299
90	Chrm1	0.841958
91	Ryk	0.839676
92	Gpr83	0.836512
93	Htr7	0.835757
94	Adgrf5	0.835505
95	Traf4	0.833438
96	Pth1r	0.83232
97	Gipr	0.831509
98	C1qa	0.830837
99	Gpr152	0.829337
100	Gpr173	0.82896
101	Nrp1	0.828417
102	Hrh3	0.827408
103	Tas1r3	0.825515
104	Nrp2	0.824879
105	Fzd1	0.819232
106	Crhr1	0.818576
107	Gpr45	0.815573
108	Npy1r	0.814765
109	Mchr1	0.814579
110	Flt1	0.813244
111	Ascl1	0.812925
112	Aldh1l1	0.809204
113	Gpr26	0.808047
114	Gpr176	0.807369
115	Drd1	0.80658
116	Amigo2	0.802416
117	Ephb3	0.796286
118	Pdgfra	0.795446
119	Fzd9	0.792481
120	Bdkrb1	0.791527
121	Cldn5	0.790862
122	Oprd1	0.778578
123	Tie1	0.77785
124	Gpr156	0.776887
125	Hrh1	0.776085
126	Mas1	0.773984
127	Fzd7	0.773953
128	Chrm4	0.77343
129	S1pr5	0.772429
130	Chrm2	0.770628
131	Fzd8	0.770414
132	Lpar2	0.769852
133	Lpar1	0.766221
134	Slc32a1	0.7523
135	Epha7	0.751122
136	Gpr161	0.750177
137	Erbb4	0.738161
138	Epha5	0.733382
139	Selplg	0.732125
140	Htr4	0.730814
141	Pdgfrb	0.72841
142	C1qb	0.726827
143	Tek	0.726477
144	Rspo3	0.725325
145	Syt4	0.725024
146	Gramd3	0.724688
147	Lgr4	0.723123
148	Ackr2	0.720363
149	Nmbr	0.712565
150	F2r	0.712455
151	Man1a	0.711544
152	Cx3cr1	0.711164
153	Smo	0.711133
154	Hcrtr2	0.710997
155	Adgrf2	0.705532
156	S1pr2	0.703084
157	Kiss1r	0.701027
158	Calcr	0.700979
159	Gpr50	0.700057
160	Ret	0.698995
161	Gfap	0.694656
162	Trhr	0.694119
163	Lpar6	0.693762
164	Qrfpr	0.693141
165	Tbxa2r	0.692678
166	Met	0.690714
167	Npy2r	0.68748
168	P2ry1	0.68474
169	Gpr37	0.684611
170	Erbb2	0.684294
171	Cldn19	0.679723
172	Kdr	0.675871
173	Emcn	0.673283
174	Adgra3	0.672015
175	Slco1a4	0.662553
176	Sstr3	0.660842
177	Adra2a	0.65603
178	Adgrv1	0.655831
179	Gjc3	0.654076
180	Htr1b	0.651212
181	Alk	0.647644
182	Tacr3	0.647408
183	P2ry12	0.639226
184	Epha8	0.633047
185	Ntsr1	0.632406
186	S1pr3	0.626121
187	Drd2	0.6243
188	Htr2c	0.622885
189	Slc17a6	0.617591
190	Celsr1	0.615534
191	Dlk1	0.611755
192	Cxcl12	0.610694
193	Adra1b	0.609864
194	Ghsr	0.608897
195	Adgrl4	0.605257
196	Ackr3	0.603375
197	Adora2b	0.602273
198	Vmn1r43	0.595291
199	C5ar1	0.593276
200	Ror2	0.593142
201	Fzd10	0.586309
202	P2yr13	0.581028
203	Epha2	0.577709
204	Fzd2	0.576374
205	P2ry14	0.576195
206	Kcnj8	0.575789
207	Tacr1	0.575691
208	Sctr	0.574022
209	Oprk1	0.573479
210	Abcc9	0.571926
211	Fzd4	0.568425
212	Gper1	0.566074
213	Sstr4	0.562088
214	Oxtr	0.559791
215	Prlhr	0.558758
216	Gpr149	0.557487
217	Gnrhr	0.557405
218	Avpr1a	0.550175
219	Gpr88	0.54455
220	Gpr17	0.540201
221	Gabbr1	0.534912
222	Igfbpl1	0.530167
223	Vipr2	0.528404
224	Lgr5	0.52762
225	Mc4r	0.520834
226	Htr1a	0.515575
227	Gpr63	0.511764
228	Drd5	0.511251
229	Dgkk	0.510928
230	Sstr2	0.510517
231	Epha4	0.503128
232	Adgra2	0.499445
233	Kit	0.49739
234	Lpar4	0.490951
235	Calcrl	0.489535
236	Agtr2	0.484535
237	Ptgir	0.480212
238	Myh11	0.472518
239	Adra1d	0.467506
240	Cd300c2	0.462728
241	Cnr1	0.460859
242	Oxgr1	0.455376
243	Bdkrb2	0.453247
244	C3ar1	0.452576
245	Drd3	0.449141
246	Crhr2	0.442681
247	Hcrtr1	0.442568
248	Cxcr2	0.44227
249	Sucnr1	0.442082
250	Fgfrl1	0.438525
251	Htr2a	0.434826
252	Gpr34	0.433728
253	Rxfp2	0.428327
254	Cx3cl1	0.425684
255	Gpr3	0.423076
256	F2rl3	0.416824
257	P2ry6	0.412889
258	Casr	0.412048
259	Prokr2	0.411934
260	Gpr4	0.406979
261	Adora2a	0.406469
262	Cckar	0.402233
263	Lgr6	0.393994
264	Gpr139	0.392874
265	Egfr	0.392105
266	Gpr1	0.39159
267	Gpr160	0.386402
268	Ednra	0.384694
269	Grm6	0.379304
270	Adgre1	0.378806
271	Brs3	0.37394
272	Gpbar1	0.37103
273	Flt4	0.362019
274	Grpr	0.353464
275	Fn1	0.350964
276	Galr1	0.350265
277	Fzd6	0.345935
278	Lpar3	0.339815
279	Uts2r	0.336173
280	Rxfp3	0.333897
281	Gpr55	0.331019
282	Atp13a5	0.328317
283	Ccrl2	0.327477
284	Pth2r	0.326015
285	Gpr101	0.322748
286	Aplnr	0.321877
287	Nmur2	0.320944
288	Vmn2r1	0.317342
289	Slc15a3	0.31545
290	P2ry4	0.310968
291	Glp1r	0.30999
292	Fgfr4	0.3066
293	Rxfp1	0.305815
294	Slc17a8	0.301785
295	Mrgprf	0.301324
296	Htr5b	0.290796
297	Gad1	0.285832
298	Taar6	0.283823
299	Cxcr3	0.280736
300	Ptger3	0.274509
301	Taar7f	0.274373
302	Th	0.266054
303	F2rl2	0.262588
304	Gprc5c	0.258216
305	Slc17a7	0.256175
306	Chrm5	0.25411
307	Npsr1	0.254073
308	Gpr182	0.252912
309	Adra1a	0.252719
310	Top2a	0.250528
311	Ptger1	0.249108
312	Htr1d	0.247425
313	Gpr84	0.247307
314	Cnr2	0.247166
315	Npffr2	0.246764
316	Tas1r1	0.24503
317	Opn3	0.229421
318	Galr2	0.225146
319	Mc3r	0.221645
320	Htr6	0.219777
321	Sstr5	0.216767
322	Arhgap29	0.215801
323	Gpr6	0.21559
324	Mc2r	0.214151
325	Adrb3	0.213187
326	Tshr	0.211515
327	Mki67	0.20756
328	Epha1	0.20237
329	Ror1	0.186655
330	Adgrf4	0.185932
331	Prokr1	0.181912
332	Pln	0.180734
333	Adgrg6	0.176726
334	Gpr151	0.174502
335	Htr1f	0.173223
336	Gpr183	0.170744
337	Agtr1a	0.16879
338	Ntrk1	0.166656
339	Glp2r	0.164786
340	Gpr20	0.161936
341	Npbwr1	0.145092
342	Ffar1	0.144158
343	Vipr1	0.138895
344	Gpr174	0.137569
345	Rrh	0.118001
346	Avpr2	0.117242
347	Vmn1r40	0.106276
348	Cmklr1	0.0992174
349	Gpr15	0.0988032
350	P2ry2	0.0915077
351	Ccr6	0.0876505
352	Ccr2	0.0871027
353	Adgrd1	0.0845377
354	Mc5r	0.0789792
355	Adgrg5	0.078054
356	Adora3	0.0774642
357	Taar1	0.0682524
358	Opn5	0.0608892
359	Vmn1r49	0.0603929
360	V1ra8	0.060357
361	Gpr33	0.0568839
362	Chat	0.056249
363	Cenpe	0.0503424
364	Gpr132	0.0486284
365	Acte1	0.0482476
366	Mtnr1a	0.0390947
367	Cxcr6	0.0285122
368	Vmn1r46	0.0262014
369	Gpr171	0.0254964
370	Mrgprh	0.0254405
371	Gpr150	0.025418
372	Gpr18	0.0228681
373	Eomes	0.022159
374	Ccr1l1	0.0211109
375	Vmn1r45	0.0196027
376	Lmod1	0.0174161
377	Avpr1b	0.0141395
378	Taar3	0.0116855
379	Fshr	0.0112433
380	Ccr3	0.0109935
381	Ptger4	0.00877589
382	Adrb2	0.000575286
383	Mrgprb2	-0.000102723
384	Gprc5d	-0.0154215
385	Vmn1r51	-0.01634
386	Gpr65	-0.017005
387	Hcar2	-0.0208754
388	Slc47a1	-0.0219407
389	Vmn1r53	-0.0219704
390	Ackr4	-0.0233678
391	ADGRF3	-0.02388
392	Ppp1r3g	-0.0314211
393	Ghrhr	-0.0360737
394	Mrgprb4	-0.0383751
395	Ddr2	-0.0437812
396	Ptafr	-0.045626
397	Mrgpra3	-0.0511566
398	Adgre4	-0.0611552
399	Adra2b	-0.0639131
400	S1pr4	-0.0666545
401	Lhcgr	-0.0688081
402	Taar8b	-0.0717741
403	Ptger2	-0.0725598
404	Ccr8	-0.0774975
405	Vmn1r42	-0.0801232
406	Agtr1b	-0.0811362
407	Taar8c	-0.0812265
408	Hrh4	-0.082124
409	Ptgdr	-0.0847651
410	Tacr2	-0.0898143
411	Mrgprg	-0.0919032
412	Taar7a	-0.0922992
413	Ffar3	-0.092643
414	Tas2r135	-0.0938661
415	Gcgr	-0.0959064
416	Efemp1	-0.0980296
417	Vmn2r26	-0.0986065
418	Fpr-rs3	-0.102239
419	Gpr142	-0.103234
420	C5ar2	-0.112683
421	Gprc5a	-0.115006
422	Gpr119	-0.122422
423	Ltb4r	-0.122774
424	Ccr1	-0.122907
425	Npy6r	-0.123199
426	Ccr7	-0.133128
427	Gpr143	-0.13445
428	Cxcr5	-0.134739
429	Mrgprb5	-0.139902
430	Mrgprb1	-0.141407
431	Npy4r	-0.144871
432	Insrr	-0.146892
433	Taar7e	-0.147695
434	Drd4	-0.148697
435	Ccr10	-0.149398
436	F2rl1	-0.149482
437	Taar2	-0.150601
438	Ptgdr2	-0.150956
439	Gpr39	-0.151348
440	Mrgprd	-0.152049
441	Ffar4	-0.152507
442	Ros1	-0.15953
443	Foxd3	-0.16254
444	Taar7b	-0.164649
445	Mrgprx2	-0.169182
446	Cysltr1	-0.179368
447	Taar4	-0.180587
448	Adgrf1	-0.180758
449	Adra2c	-0.186602
450	Vmn1r52	-0.191042
451	Ccr4	-0.191693
452	Htr2b	-0.194401
453	Adgrg4	-0.198798
454	Opn4	-0.200643
455	Taar7d	-0.208026
456	Ltb4r2	-0.209841
457	Gprc6a	-0.219512
458	Vmn1r47	-0.241052
459	Gpr82	-0.244249
460	Mrgprb8	-0.246742
461	Vmn1r50	-0.252067
462	Fpr1	-0.260675
463	P2ry10	-0.262
464	Gpr87	-0.262118
465	Gpr141	-0.270491
466	Hcar1	-0.271679
467	Taar8a	-0.273987
468	Vmn1r54	-0.27423
469	Taar9	-0.281366
470	Rxfp4	-0.288157
471	Xcr1	-0.300801
472	Ccr9	-0.30484
473	Cysltr2	-0.305843
474	Tas2r7	-0.308655
475	Cxcr1	-0.337978
476	Musk	-0.344167
477	Adgrg7	-0.396854
478	Tas1r2	-0.406604
479	Mtnr1b	-0.410214
480	Ptgfr	-0.413159
481	Fpr-s1	-0.413793
482	Opn1sw	-0.420434
483	Vmn1r44	-0.4213

### Sheet: SVGs-SPARK-X
	SVG
	SVGs005	SVGs005p
1	Adgrg1	0
2	Fzd10	0
3	Gprc5b	0
4	Adcyap1r1	0
5	Cspg5	0
6	Baiap2	0
7	Mertk	0
8	Chrm1	3.71e-281
9	Gpr153	2.69e-275
10	Slc17a6	1.33e-257
11	Slc17a7	1.2e-247
12	Ednrb	2.48e-227
13	Grm4	8.19e-218
14	Ephb6	8.5e-213
15	Lgr6	1.49e-202
16	Tyro3	9.89e-200
17	Chrm3	6.56e-195
18	Amigo2	1.48e-190
19	Slc25a18	1.52e-184
20	Fzd1	2.5e-176
21	Adgrl2	2.12e-172
22	Gabbr1	1.82e-171
23	Ntrk2	3.54e-169
24	Cckbr	1.89e-168
25	Adora1	4.52e-168
26	Anxa11	6.07e-167
27	Fzd2	1.16e-166
28	Gpr151	5.38e-163
29	Adgrl3	3.81e-160
30	Lmtk2	2.44e-157
31	Dlk1	4.3e-156
32	Fzd3	9.77e-154
33	Ddr1	1.59e-152
34	Peg10	1.39e-151
35	Sstr4	6.54e-150
36	Olig1	1.19e-139
37	Ret	1.67e-137
38	Gpr22	5.72e-133
39	F2r	5.97e-133
40	Adgrb3	3.85e-129
41	Chrm4	1.32e-128
42	Ackr2	4.26e-128
43	Gpr88	1.56e-126
44	Gpr139	6.5e-126
45	Grm3	1.66e-123
46	Epha4	2.25e-122
47	Grm5	4.95e-122
48	Gpr101	1.73e-121
49	Grm1	5.43e-121
50	Chrm5	1.15e-119
51	Htr2a	1.28e-119
52	Dgkk	7.97e-116
53	Nrp2	2.85e-114
54	Gjc3	2.18e-111
55	Oprm1	3.04e-111
56	S1pr5	4.2e-110
57	Epha8	2.23e-109
58	Htr1f	3.33e-107
59	Gpr4	2.74e-102
60	Adra1d	2.4e-99
61	Adrb1	8.51e-99
62	Vipr1	1.15e-87
63	Gabbr2	1.21e-87
64	Adra1b	6.33e-87
65	Gpr62	2.51e-85
66	Lpar1	3.19e-85
67	Rspo3	4.45e-85
68	Npy1r	9.18e-84
69	Adra2b	3.18e-83
70	Drd1	3.03e-82
71	Vipr2	4.36e-81
72	S1pr1	9.61e-80
73	Galr1	1.2e-78
74	Ror2	1.47e-78
75	Sstr1	1.49e-78
76	Gpr26	2.37e-77
77	Erbb3	1.42e-75
78	Aqp4	1.64e-74
79	Fgfr2	7.47e-73
80	Met	3.9e-72
81	Ephb3	4.28e-72
82	Cldn19	4.09e-69
83	Mas1	1.12e-68
84	Htr5b	3.49e-67
85	Hrh3	5.96e-67
86	Cx3cl1	1.35e-66
87	Trhr	1.12e-65
88	Ppp1r3g	1.46e-64
89	Plxnb3	2.18e-64
90	Mrgpre	6.54e-64
91	Adora2a	7.94e-64
92	Ephb1	4.51e-63
93	Grm2	6.1e-63
94	Timp4	9.5e-62
95	Htr4	2.96e-59
96	Gpr158	6.57e-59
97	Smo	7.85e-59
98	Slc32a1	1.98e-58
99	Flt3	7.96e-58
100	Crhr1	2.83e-57
101	Arhgap29	6.66e-57
102	Adgra1	1.2e-56
103	Adgrl1	3.73e-56
104	Gad1	1.88e-55
105	Grin2b	2.46e-55
106	Sstr2	6.41e-55
107	Epha7	5.22e-54
108	Adra1a	5.43e-54
109	Gpr85	1.26e-52
110	Htr5a	3.16e-52
111	Oprd1	2.5e-51
112	Sox8	4.7e-51
113	Glp1r	8e-51
114	Drd2	8.99e-51
115	Htr6	1.91e-50
116	Ackr1	3.52e-50
117	Celsr1	6.22e-50
118	Htr1b	1.73e-48
119	Casr	2.08e-47
120	Adgrg2	3.06e-47
121	Igf1r	1.46e-45
122	Gpr27	1.19e-44
123	Ryk	1.61e-44
124	P2ry1	8.15e-43
125	Gpr52	2.03e-42
126	Ntrk3	2.66e-42
127	Nrp1	4.22e-42
128	Fzd8	7.1e-40
129	Alk	1.13e-39
130	Htr1a	1.37e-39
131	Oprk1	6.07e-39
132	Tjap1	1.01e-38
133	Lhcgr	3.22e-38
134	Sstr5	3.22e-38
135	Mlc1	3.8e-38
136	Gpr156	4.93e-38
137	Fgfr3	8.21e-38
138	Adra2a	3.06e-37
139	Ghsr	5.93e-37
140	Fzd9	1.57e-36
141	Th	1.79e-36
142	Mc3r	3.02e-36
143	Gpr149	3.88e-36
144	Mchr1	3.7e-35
145	Tacr1	4.86e-34
146	Gpr161	1.31e-32
147	Slc47a1	1.91e-32
148	Gpr83	4.16e-32
149	Adgrf2	4.97e-32
150	Hrh1	1.39e-31
151	Gfap	1.4e-31
152	Htr7	2.46e-31
153	Ntsr2	4.47e-31
154	Pln	4.76e-31
155	Opn3	1.26e-29
156	Ephb2	3.69e-29
157	Man1a	8.18e-29
158	Adgrb1	1.22e-28
159	Gpr63	3.36e-28
160	Gpr6	2.35e-27
161	Gpr21	3.68e-27
162	Prokr2	4.92e-27
163	Epha5	4.95e-27
164	Calcr	6.77e-27
165	Gpr37l1	1.38e-26
166	Qrfpr	2.12e-26
167	Drd5	3.42e-26
168	Rxfp1	1.88e-25
169	Ddr2	1.91e-25
170	Hcrtr2	5.82e-25
171	Nmbr	1.2e-24
172	Npffr2	2.14e-24
173	Tmem108	2.49e-24
174	Cckar	3.2e-24
175	Oxtr	6.14e-24
176	Pcdh15	6.82e-24
177	Sox9	1.08e-23
178	Adgrd1	1.65e-23
179	Ptk7	2.2e-23
180	Glp2r	6.63e-23
181	Htr1d	9.72e-23
182	Agtr2	1.13e-22
183	Gpr45	1.48e-22
184	Ror1	7.59e-22
185	Ptgdr	7.72e-22
186	Fzd7	1.56e-21
187	Rxfp3	1.66e-21
188	Celsr2	2.53e-21
189	Axl	3.19e-21
190	Aldh1l1	4.73e-21
191	Syt4	7.28e-21
192	F2rl2	7.72e-21
193	Gipr	1.11e-20
194	Sstr3	1.61e-20
195	Npy2r	2.93e-20
196	Cxcr4	1.47e-19
197	Sema4d	5.42e-19
198	Tacr3	2.72e-18
199	Efemp1	2.76e-18
200	Prlhr	3.75e-18
201	Grm7	1.03e-17
202	Drd3	5.35e-17
203	Ntsr1	7.25e-17
204	Pth2r	8.91e-17
205	Adgrg6	2.03e-16
206	Mc4r	2.15e-16
207	Gpr146	2.46e-16
208	Lpar2	3.64e-16
209	Hcrtr1	1.16e-15
210	Adrb2	1.35e-15
211	Gpr135	2.22e-15
212	Adgra2	2.74e-15
213	Htr2c	5.1e-15
214	Gcgr	1.01e-14
215	Gpr50	1.01e-14
216	Fgfr4	1.01e-14
217	Ascl1	1.34e-14
218	Ptger2	1.66e-14
219	Musk	2.65e-14
220	Epha3	3.62e-14
221	Hrh2	6.07e-14
222	Fzd5	1.06e-13
223	Npsr1	1.06e-13
224	Adgrf5	1.62e-13
225	Calcrl	1.84e-13
226	Gpr162	3.85e-13
227	Epha6	4.68e-13
228	Lgr4	7.6e-13
229	Cnr1	9.53e-13
230	Kiss1r	1.06e-12
231	Adora2b	1.55e-12
232	Avpr1a	1.63e-12
233	Bdkrb2	4.09e-12
234	Adgrg4	5.91e-12
235	Ptger4	8.61e-12
236	Adgrf1	4.33e-11
237	Grpr	4.89e-11
238	Vmn1r43	5.76e-11
239	P2ry4	1.03e-10
240	Kit	1.54e-10
241	Nmur2	2.92e-10
242	Mtnr1a	3.64e-10
243	Gpr157	3.98e-10
244	Chrm2	4.05e-10
245	Chat	5.7e-10
246	Epha1	6.59e-10
247	Lgr5	7.21e-10
248	Adgrf4	1.09e-09
249	Fzd6	1.09e-09
250	Gpr3	1.71e-09
251	Gpr182	4.01e-09
252	Fzd4	5.85e-09
253	Epha10	7.37e-09
254	Tshr	1.08e-08
255	Ffar4	1.11e-08
256	Gpr61	1.9e-08
257	Cldn5	3.03e-08
258	Vmn2r1	4.58e-08
259	Tie1	5.65e-08
260	Ptger3	5.74e-08
261	Adgra3	6.36e-08
262	Gpr173	9.72e-08
263	Celsr3	1.02e-07
264	Hcar1	1.18e-07
265	Brs3	1.32e-07
266	Ptgir	1.58e-07
267	Lmod1	2.44e-07
268	Agtr1a	3.31e-07
269	Fgfrl1	3.81e-07
270	Cenpe	3.86e-07
271	Npbwr1	4.42e-07
272	Sctr	5.05e-07
273	Gpr75	5.31e-07
274	Taar3	5.37e-07
275	Flt1	5.84e-07
276	Gramd3	5.94e-07
277	Gpr176	6.08e-07
278	Fn1	1.06e-06
279	Cxcl12	1.16e-06
280	Adra2c	1.17e-06
281	Prokr1	1.23e-06
282	Fpr1	1.37e-06
283	Vmn1r45	1.39e-06
284	Insr	1.71e-06
285	Lpar4	1.79e-06
286	Adgrv1	2.04e-06
287	Slco1a4	2.56e-06
288	Epha2	7.56e-06
289	Egfr	7.97e-06
290	Myh11	9.82e-06
291	Gnrhr	1.5e-05
292	Ffar3	1.59e-05
293	Ednra	2e-05
294	Taar2	5.66e-05
295	Pth1r	8.05e-05
296	P2ry12	9.83e-05
297	Emcn	0.000129235
298	Mrgprb2	0.000160061
299	Kcnj8	0.000201057
300	Traf4	0.000212414
301	Gpr82	0.0002385
302	Ptgfr	0.000286946
303	Mc5r	0.000350052
304	Crhr2	0.000421899
305	Adgre1	0.000489002
306	C5ar2	0.000659237
307	Kdr	0.000774784
308	Adgrl4	0.000792219
309	Lpar6	0.000843724
310	Eomes	0.00106722
311	Slc17a8	0.00118931
312	Aplnr	0.00136668
313	Vmn1r44	0.00151592
314	Adgrg5	0.00157759
315	Tbxa2r	0.00184419
316	Gpr132	0.00220579
317	Rrh	0.00220579
318	Lpar3	0.00388834
319	Gper1	0.00425376
320	Gprc5c	0.00435266
321	Tek	0.00490998
322	Taar9	0.00601653
323	F2rl3	0.00617853
324	Top2a	0.00677391
325	Ccr2	0.00680825
326	Cysltr2	0.00751642
327	Erbb2	0.00775103
328	Gpr160	0.00792029
329	Insrr	0.00929762
330	C1qa	0.0126014
331	Erbb4	0.0130669
332	Gpr34	0.0130736
333	Bdkrb1	0.0134956
334	Avpr2	0.017836
335	Avpr1b	0.0209292
336	Rho	0.0216967
337	Gpr1	0.0219879
338	Mtnr1b	0.0226464
339	Fpr-s1	0.0243049
340	F2rl1	0.0294605
341	Gpr55	0.0326308
342	Npy6r	0.033685
343	Taar4	0.036035
344	Uts2r	0.0376305
345	Taar7f	0.0384025
346	Rxfp2	0.0397499
347	Oxgr1	0.0451762
348	Ccr1l1	0.0468726
349	Cnr2	0.0471271
350	Gpr15	0.0491316
